# The GA4GH Variation Representation Specification (VRS): a Computational Framework for the Precise Representation and Federated Identification of Molecular Variation

**DOI:** 10.1101/2021.01.15.426843

**Authors:** Alex H Wagner, Lawrence Babb, Gil Alterovitz, Michael Baudis, Matthew Brush, Daniel L Cameron, Melissa Cline, Malachi Griffith, Obi L Griffith, Sarah Hunt, David Kreda, Jennifer Lee, Javier Lopez, Eric Moyer, Tristan Nelson, Ronak Y Patel, Kevin Riehle, Peter N Robinson, Shawn Rynearson, Helen Schuilenburg, Kirill Tsukanov, Brian Walsh, Melissa Konopko, Heidi Rehm, Andrew D Yates, Robert R Freimuth, Reece K Hart

## Abstract

Maximizing the personal, public, research, and clinical value of genomic information will require that clinicians, researchers, and testing laboratories exchange genetic variation data reliably. Developed by a partnership among national information resource providers, public initiatives, and diagnostic testing laboratories under the auspices of the Global Alliance for Genomics and Health (GA4GH), the Variation Representation Specification (VRS, pronounced “verse”) is an extensible framework for the semantically precise and computable representation of variation that complements contemporary human-readable and flat file standards for variation representation. VRS objects are designed to be semantically precise representations of variation, and leverage this design to enable unique, federated identification of molecular variation. We describe the components of this framework, including the terminology and information model, schema, data sharing conventions, and a reference implementation, each of which is intended to be broadly useful and freely available for community use. The specification, documentation, examples, and community links are available at https://vrs.ga4gh.org/.
