## Supplemental Tables for "The GA4GH Variation Representation Specification (VRS): a Computational Framework for the Precise Representation and Federated Identification of Molecular Variation"

### Sheet: Supplemental Table 1
Supplemental Table 1 - Features of Variation Representation Specifications
Specification	Purpose	Reference Types	Sequence Coordinates	Sequence Normalization	Reference
HGVS	Human readable variant descriptions	Sequences	Residue	3-prime shifted	http://varnomen.hgvs.org/
ISCN	Human readable cytogenomic events	Cytobands	N/A		https://www.karger.com/Book/Home/271658
SPDI	Human readable variant descriptors	Sequences	Inter-residue	Full-justification	https://www.ncbi.nlm.nih.gov/variation/notation/
PGx	Human readable CYP haplotype descriptors	CYP Alleles	N/A		https://www.pharmvar.org/criteria
VCF	Flat-file variant records	Chromosomal Sequences	Residue	Left-shifted	https://samtools.github.io/hts-specs/VCFv4.2.pdf
MAF	Multisample flat-file variant records	Chromosomal Sequences	Residue	Left-shifted	https://docs.gdc.cancer.gov/Data/File_Formats/MAF_Format/
VRS	Inter-system variation exchange	Sequences, Cytobands, Genes	Inter-residue	Full-justification	https://vr-spec.readthedocs.io/

### Sheet: Supplemental Table 2
Supplemental Table 2 - VRS Implementations
Resource	Usage	Language	Status	Example / documentation
BRCA Exchange	Allele search	Python	Live	https://brcaexchange.org/backend/data/vrid/?vr_id=ga4gh:VA.Z6PI2AKspOXLbCgmyw6JYQxRAoF_gi92
ClinGen Allele Registry	Allele translator	C++	Live	https://reg.clinicalgenome.org/vrAllele?hgvs=NC_000007.14:g.55181320A>T
ELIXIR Beacon Network	Variation search	Python	In progress
NCBI	Allele id constructor (POST)	C++	Live	https://api.ncbi.nlm.nih.gov/variation/v0
VICC MetaKB	Variation search	Python	Live	https://search.cancervariants.org/api/v1/associations?size=10&from=1&q=ga4gh:VA.mJbjSsW541oOsOtBoX36Mppr6hMjbjFr
VICC Gene Normalizer	Sequence + Cytoband Locations	Python	Live	https://normalize.cancervariants.org/gene
vrs-python	Open Python Implementation	Python	Released on PyPI	https://pypi.org/project/ga4gh.vr/
AnyVar	Variant Registration Service	Python	In progress
MyVariant.info	Variation search	Python	Planned
Ensembl VEP	Variant Recoder	Perl	Planned
